# Cell-type specific molecular signatures of aging revealed in a brain-wide transcriptomic cell-type atlas

**DOI:** 10.1101/2023.07.26.550355

**Authors:** Kelly Jin, Zizhen Yao, Cindy T. J. van Velthoven, Eitan S. Kaplan, Katie Glattfelder, Samuel T. Barlow, Gabriella Boyer, Daniel Carey, Tamara Casper, Anish Bhaswanth Chakka, Rushil Chakrabarty, Michael Clark, Max Departee, Marie Desierto, Amanda Gary, Jessica Gloe, Jeff Goldy, Nathan Guilford, Junitta Guzman, Daniel Hirschstein, Changkyu Lee, Elizabeth Liang, Trangthanh Pham, Melissa Reding, Kara Ronellenfitch, Augustin Ruiz, Josh Sevigny, Nadiya Shapovalova, Lyudmila Shulga, Josef Sulc, Amy Torkelson, Herman Tung, Boaz Levi, Susan M. Sunkin, Nick Dee, Luke Esposito, Kimberly Smith, Bosiljka Tasic, Hongkui Zeng

## Abstract

Biological aging can be defined as a gradual loss of homeostasis across various aspects of molecular and cellular function. Aging is a complex and dynamic process which influences distinct cell types in a myriad of ways. The cellular architecture of the mammalian brain is heterogeneous and diverse, making it challenging to identify precise areas and cell types of the brain that are more susceptible to aging than others. Here, we present a high-resolution single-cell RNA sequencing dataset containing ∼1.2 million high-quality single-cell transcriptomic profiles of brain cells from young adult and aged mice across both sexes, including areas spanning the forebrain, midbrain, and hindbrain. We find age-associated gene expression signatures across nearly all 130+ neuronal and non-neuronal cell subclasses we identified. We detect the greatest gene expression changes in non-neuronal cell types, suggesting that different cell types in the brain vary in their susceptibility to aging. We identify specific, age-enriched clusters within specific glial, vascular, and immune cell types from both cortical and subcortical regions of the brain, and specific gene expression changes associated with cell senescence, inflammation, decrease in new myelination, and decreased vasculature integrity. We also identify genes with expression changes across multiple cell subclasses, pointing to certain mechanisms of aging that may occur across wide regions or broad cell types of the brain. Finally, we discover the greatest gene expression changes in cell types localized to the third ventricle of the hypothalamus, including tanycytes, ependymal cells, and *Tbx3*+ neurons found in the arcuate nucleus that are part of the neuronal circuits regulating food intake and energy homeostasis. These findings suggest that the area surrounding the third ventricle in the hypothalamus may be a hub for aging in the mouse brain. Overall, we reveal a dynamic landscape of cell-type-specific transcriptomic changes in the brain associated with normal aging that will serve as a foundation for the investigation of functional changes in the aging process and the interaction of aging and diseases.
