## Supplementary Table 1 for "Cell-type specific molecular signatures of aging revealed in a brain-wide transcriptomic cell-type atlas"

### Sheet: sup_table1_library_table_202304
library_prep	donor_name	age_cat	sex	facs_population_plan	roi	ncell	mean.gc	mean.umi	mean.reads
L8TX_190327_01_B04	Snap25-IRES2-Cre;Ai14-450087	adult	M	RFP-positive, DAPI-negative	CNU - PAL	1714	4218.18	15282.4	39350.8
L8TX_190327_01_C04	Snap25-IRES2-Cre;Ai14-450087	adult	M	RFP-positive, DAPI-negative	CNU - PAL	1350	4316.94	15859.9	37499.9
L8TX_190327_01_D04	Snap25-IRES2-Cre;Ai14-450087	adult	M	RFP-positive, DAPI-negative	CNU - PAL	1714	4432.77	16071.4	61241.3
L8TX_190327_01_E04	Snap25-IRES2-Cre;Ai14-450087	adult	M	RFP-positive, DAPI-negative	CNU - PAL	1766	4589.92	17679.3	66043.5
L8TX_190327_01_F04	Snap25-IRES2-Cre;Ai14-450095	adult	F	RFP-positive, DAPI-negative	STR - sAMY	91	4944.38	18953.1	51984
L8TX_190327_01_G04	Snap25-IRES2-Cre;Ai14-450095	adult	F	RFP-positive, DAPI-negative	STR - sAMY	679	4512.89	16980.6	62156.1
L8TX_190509_01_A10	Snap25-IRES2-Cre;Ai14-459495	adult	F	RFP-positive, DAPI-negative	CNU - PAL	1635	4839.65	21190.9	104249
L8TX_190509_01_C09	Snap25-IRES2-Cre;Ai14-459490	adult	M	RFP-positive, DAPI-negative	STR - sAMY	766	4028.05	13370.3	46998.8
L8TX_190509_01_D09	Snap25-IRES2-Cre;Ai14-459490	adult	M	RFP-positive, DAPI-negative	STR - sAMY	642	4255.92	15162.6	49203.8
L8TX_190509_01_E09	Snap25-IRES2-Cre;Ai14-459490	adult	M	RFP-positive, DAPI-negative	STR - sAMY	754	4157.57	14110.3	45840.3
L8TX_190509_01_F09	Snap25-IRES2-Cre;Ai14-459495	adult	F	RFP-positive, DAPI-negative	CNU - PAL	1322	4962.98	22266	107940
L8TX_190509_01_G09	Snap25-IRES2-Cre;Ai14-459495	adult	F	RFP-positive, DAPI-negative	CNU - PAL	1270	5057.11	23315.3	111537
L8TX_190509_01_H09	Snap25-IRES2-Cre;Ai14-459495	adult	F	RFP-positive, DAPI-negative	CNU - PAL	1426	4940.23	22035.2	104308
L8TX_190531_01_A01	Snap25-IRES2-Cre;Ai14-463943	adult	F	RFP-positive, DAPI-negative	STR - sAMY	481	4362.94	15659.8	43122.5
L8TX_190531_01_A02	Snap25-IRES2-Cre;Ai14-462434	adult	M	RFP-positive, DAPI-negative	STR - sAMY	430	3970.87	13170.3	44677.8
L8TX_190531_01_B01	Snap25-IRES2-Cre;Ai14-463943	adult	F	RFP-positive, DAPI-negative	STR - sAMY	577	4285.61	14433.1	35329.8
L8TX_190531_01_B02	Snap25-IRES2-Cre;Ai14-462434	adult	M	RFP-positive, DAPI-negative	STR - sAMY	517	4271.94	15475.1	51841.1
L8TX_190531_01_C01	Snap25-IRES2-Cre;Ai14-463942	adult	F	RFP-positive, DAPI-negative	CNU - PAL	1252	4595.31	18590.6	89144.4
L8TX_190531_01_C02	Snap25-IRES2-Cre;Ai14-462434	adult	M	RFP-positive, DAPI-negative	STR - sAMY	564	4125.39	14073.4	31514.6
L8TX_190531_01_D01	Snap25-IRES2-Cre;Ai14-463942	adult	F	RFP-positive, DAPI-negative	CNU - PAL	1247	4679.38	19474.4	79062.7
L8TX_190531_01_E01	Snap25-IRES2-Cre;Ai14-463942	adult	F	RFP-positive, DAPI-negative	CNU - PAL	1345	4430.84	16969.1	81406.2
L8TX_190531_01_F01	Snap25-IRES2-Cre;Ai14-463942	adult	F	RFP-positive, DAPI-negative	CNU - PAL	1521	4569.82	18651.3	80546.7
L8TX_190531_01_G01	Snap25-IRES2-Cre;Ai14-462433	adult	M	RFP-positive, DAPI-negative	CNU - PAL	786	5140.35	22736.2	75393.2
L8TX_190531_01_H01	Snap25-IRES2-Cre;Ai14-462434	adult	M	RFP-positive, DAPI-negative	STR - sAMY	513	4184.28	14657.9	39615.1
L8TX_190614_01_A05	Snap25-IRES2-Cre;Ai14-464754	adult	M	RFP-positive, DAPI-negative	MB - VTA-SN	3362	5009.91	23398.9	85284.8
L8TX_190614_01_A06	Snap25-IRES2-Cre;Ai14-464324	adult	M	RFP-positive, DAPI-negative	CNU - PAL	1713	4948.54	21683.3	83648.1
L8TX_190614_01_A07	Snap25-IRES2-Cre;Ai14-464328	adult	F	RFP-positive, DAPI-negative	MB - VTA-SN	2165	5431.9	28434.2	127899
L8TX_190614_01_B06	Snap25-IRES2-Cre;Ai14-464324	adult	M	RFP-positive, DAPI-negative	CNU - PAL	1896	4933.55	21120.1	70616.4
L8TX_190614_01_C06	Snap25-IRES2-Cre;Ai14-464324	adult	M	RFP-positive, DAPI-negative	CNU - PAL	1674	4977.37	21770.1	82450.8
L8TX_190614_01_D06	Snap25-IRES2-Cre;Ai14-464324	adult	M	RFP-positive, DAPI-negative	CNU - PAL	1613	4618.92	18532	64023.9
L8TX_190614_01_E06	Snap25-IRES2-Cre;Ai14-464327	adult	F	RFP-positive, DAPI-negative	CNU - PAL	1290	4080.51	14513.9	81746.9
L8TX_190614_01_F06	Snap25-IRES2-Cre;Ai14-464327	adult	F	RFP-positive, DAPI-negative	CNU - PAL	1341	4281.94	16447.5	91335.1
L8TX_190614_01_G06	Snap25-IRES2-Cre;Ai14-464327	adult	F	RFP-positive, DAPI-negative	CNU - PAL	1292	4222.46	15793.3	110311
L8TX_190614_01_H06	Snap25-IRES2-Cre;Ai14-464327	adult	F	RFP-positive, DAPI-negative	CNU - PAL	1031	4614.7	18466.3	154666
L8TX_190627_01_D02	Snap25-IRES2-Cre;Ai14-468425	adult	M	RFP-positive, DAPI-negative	STR - STRd	539	4866.12	23658	74185.6
L8TX_190627_01_E02	Snap25-IRES2-Cre;Ai14-468425	adult	M	RFP-positive, DAPI-negative	STR - STRd	548	5013.25	25470.5	75898.5
L8TX_190627_01_F02	Snap25-IRES2-Cre;Ai14-468425	adult	M	RFP-positive, DAPI-negative	STR - STRd	603	4727	22043.8	64993.9
L8TX_190716_01_A08	Snap25-IRES2-Cre;Ai14-469515	adult	M	RFP-positive, DAPI-negative	STR - STRv	1829	6367.56	33103.8	203373
L8TX_190716_01_B07	Snap25-IRES2-Cre;Ai14-469515	adult	M	RFP-positive, DAPI-negative	STR - STRv	2757	6088.73	28903.8	106407
L8TX_190716_01_C07	Snap25-IRES2-Cre;Ai14-473084	adult	F	RFP-positive, DAPI-negative	STR - STRv	1388	6065.22	29136.4	115073
L8TX_190716_01_D07	Snap25-IRES2-Cre;Ai14-473084	adult	F	RFP-positive, DAPI-negative	STR - STRv	2980	5769.12	25924.3	88953
L8TX_190716_01_G07	Snap25-IRES2-Cre;Ai14-473084	adult	F	RFP-positive, DAPI-negative	STR - STRv	3085	6008.66	28392.3	99501.6
L8TX_190716_01_H07	Snap25-IRES2-Cre;Ai14-469515	adult	M	RFP-positive, DAPI-negative	STR - STRv	2762	5856.53	27097.2	133718
L8TX_190725_01_A09	Snap25-IRES2-Cre;Ai14-473981	adult	M	RFP-positive, DAPI-negative	MB - PAG-RAmb	3057	5784.46	23585.1	79629.2
L8TX_190725_01_B09	Snap25-IRES2-Cre;Ai14-473981	adult	M	RFP-positive, DAPI-negative	MB - PAG-RAmb	3288	5817.24	23784.6	70653.2
L8TX_190725_01_C09	Snap25-IRES2-Cre;Ai14-473981	adult	M	RFP-positive, DAPI-negative	MB - PAG-RAmb	3108	6037.06	25928	92072.4
L8TX_190725_01_D09	Snap25-IRES2-Cre;Ai14-473981	adult	M	RFP-positive, DAPI-negative	MB - PAG-RAmb	3435	6054.4	25694.9	75134.2
L8TX_190822_01_A11	Snap25-IRES2-Cre;Ai14-482568	adult	F	RFP-positive, DAPI-negative	MB - PAG-RAmb	4656	6433.11	28802.6	76194.8
L8TX_190822_01_G10	Snap25-IRES2-Cre;Ai14-482568	adult	F	RFP-positive, DAPI-negative	MB - PAG-RAmb	3562	6336.06	29238.9	89676.3
L8TX_190822_01_H10	Snap25-IRES2-Cre;Ai14-482568	adult	F	RFP-positive, DAPI-negative	MB - PAG-RAmb	3943	6405.38	29309.3	82836.3
L8TX_191003_01_D04	Snap25-IRES2-Cre;Ai14-489429	adult	F	RFP-positive, DAPI-negative	PONS - Pmot-Psat ant	4399	4522.61	18126.5	60256.9
L8TX_191015_01_D06	Snap25-IRES2-Cre;Ai14-490936	adult	M	RFP-positive, DAPI-negative	PONS - Pmot-Psat post	5134	5569.84	22880.6	109114
L8TX_191015_01_E06	Snap25-IRES2-Cre;Ai14-492080	adult	F	RFP-positive, DAPI-negative	PONS - Pmot-Psat post	5289	5663.34	23636.7	94691.7
L8TX_191217_01_A05	Snap25-IRES2-Cre;Ai14-499298	adult	F	RFP-positive, DAPI-negative	MB - PAG-RAmb	4496	6276.98	27498.7	112469
L8TX_191217_01_B05	Snap25-IRES2-Cre;Ai14-499298	adult	F	RFP-positive, DAPI-negative	MB - PAG-RAmb	4913	6307.38	27486.2	102842
L8TX_191217_01_H04	Snap25-IRES2-Cre;Ai14-499298	adult	F	RFP-positive, DAPI-negative	MB - PAG-RAmb	4867	6016.27	25002.8	92098.6
L8TX_200106_01_C08	Snap25-IRES2-Cre;Ai14-500027	adult	M	RFP-positive, DAPI-negative	PONS - Pmot-Psat ant	3990	4463.15	17913	95865.2
L8TX_200114_01_C12	Snap25-IRES2-Cre;Ai14-504230	adult	M	RFP-positive, DAPI-negative	MB - VTA-SN	2247	6037.88	32479.1	135162
L8TX_200122_01_F12	Snap25-IRES2-Cre;Ai14-504535	adult	F	RFP-positive, DAPI-negative	MB - VTA-SN	2171	5801.73	29377.1	104276
L8TX_200130_01_D01	Snap25-IRES2-Cre;Ai14-506920	adult	M	RFP-positive, DAPI-negative	MB - PAG-RAmb	4778	6327.74	26866.2	63256.3
L8TX_200130_01_F01	Snap25-IRES2-Cre;Ai14-506920	adult	M	RFP-positive, DAPI-negative	MB - PAG-RAmb	4336	6097.62	24940.7	65183.5
L8TX_200130_01_G01	Snap25-IRES2-Cre;Ai14-506920	adult	M	RFP-positive, DAPI-negative	MB - PAG-RAmb	4077	6315.34	27374.5	92458.6
L8TX_200702_01_A01	Snap25-IRES2-Cre;Ai14-443008	aged	F	RFP-positive, DAPI-negative	ACA	5999	6193.51	27986.4	51177.2
L8TX_200702_01_B01	Snap25-IRES2-Cre;Ai14-443008	aged	F	RFP-positive, DAPI-negative	ACA	5552	6812.98	35087.2	74293.9
L8TX_200702_01_C01	Snap25-IRES2-Cre;Ai14-443008	aged	F	RFP-positive, DAPI-negative	STR - STRv	2623	5882.22	25428.3	92221.1
L8TX_200702_01_D01	Snap25-IRES2-Cre;Ai14-443008	aged	F	RFP-positive, DAPI-negative	STR - STRv	2559	5766.91	24162.6	79233.8
L8TX_200723_01_A09	Snap25-IRES2-Cre;Ai14-452095	aged	F	RFP-positive, DAPI-negative	PAR-POST-PRE-SUB-ProS	6303	5948.88	24571.5	43520.4
L8TX_200723_01_B09	Snap25-IRES2-Cre;Ai14-452096	aged	F	RFP-positive, DAPI-negative	RSP	5648	5565.74	21506.1	41802.4
L8TX_200723_01_B10	Snap25-IRES2-Cre;Ai14-452095	aged	F	Calcein-positive, Hoechst-positive	PAR-POST-PRE-SUB-ProS	5754	5321.29	22390.6	48725.4
L8TX_200723_01_B12	Snap25-IRES2-Cre;Ai14-452096	aged	F	Calcein-positive, Hoechst-positive	RSP	4699	3997.99	14271.9	61819.5
L8TX_200723_01_C09	Snap25-IRES2-Cre;Ai14-452096	aged	F	RFP-positive, DAPI-negative	ENT	4569	6012.95	25959.9	47222.1
L8TX_200723_01_C10	Snap25-IRES2-Cre;Ai14-452095	aged	F	RFP-positive, DAPI-negative	PONS - Pmot-Psat ant	4263	4814.13	19880.6	78102.8
L8TX_200723_01_D10	Snap25-IRES2-Cre;Ai14-452095	aged	F	Calcein-positive, Hoechst-positive	PONS - Pmot-Psat ant	6995	3602.77	11746.5	38986.7
L8TX_200723_01_E11	Snap25-IRES2-Cre;Ai14-452096	aged	F	Calcein-positive, Hoechst-positive	ENT	1377	3353.23	9250.16	29517.7
L8TX_200730_01_B03	Snap25-IRES2-Cre;Ai14-451986	aged	F	Calcein-positive, Hoechst-positive	HIP - CA	3781	3544.65	10300.6	69160.8
L8TX_200730_01_C02	Snap25-IRES2-Cre;Ai14-450091	aged	F	No FACS	ACA	7536	5402.16	26503.4	70408
L8TX_200730_01_C03	Snap25-IRES2-Cre;Ai14-451986	aged	F	Calcein-positive, Hoechst-positive	MB - VTA-SN	4686	3407.9	9969.96	70286.8
L8TX_200730_01_D02	Snap25-IRES2-Cre;Ai14-450091	aged	F	No FACS	STR - STRv	5134	4781.06	18972.8	80239.8
L8TX_200730_01_E02	Snap25-IRES2-Cre;Ai14-450091	aged	F	Calcein-positive, Hoechst-positive	ACA	5745	5654.67	28829.5	93412.7
L8TX_200730_01_G12	Snap25-IRES2-Cre;Ai14-451986	aged	F	RFP-positive, DAPI-negative	HIP - CA	4198	6816.61	34072.5	62963.9
L8TX_200730_01_H02	Snap25-IRES2-Cre;Ai14-450091	aged	F	Calcein-positive, Hoechst-positive	STR - STRv	5620	4423.52	15982.4	71917.3
L8TX_200810_01_A05	Snap25-IRES2-Cre;Ai14-452710	aged	M	RFP-positive, Calcein-positive, Hoechst-positive	ENT	3701	7400.82	44477.6	113057
L8TX_200810_01_A08	Snap25-IRES2-Cre;Ai14-452712	aged	M	Calcein-positive, Hoechst-positive	ACA	5899	3741.93	13472.9	85282.4
L8TX_200810_01_B05	Snap25-IRES2-Cre;Ai14-452716	aged	F	RFP-positive, DAPI-negative	HY - MEZ-PVZ-PVR	2239	6977.71	33412.2	108153
L8TX_200810_01_B06	Snap25-IRES2-Cre;Ai14-452714	aged	M	Calcein-positive, Hoechst-positive	ACA	5544	6041.26	31082.4	94571.5
L8TX_200810_01_C06	Snap25-IRES2-Cre;Ai14-452714	aged	M	Calcein-positive, Hoechst-positive	STR - STRv	4607	5386.87	23754.4	75727.4
L8TX_200810_01_D04	Snap25-IRES2-Cre;Ai14-452712	aged	M	RFP-positive, DAPI-negative	ACA	5125	6072.96	25782	47022
L8TX_200810_01_D06	Snap25-IRES2-Cre;Ai14-452710	aged	M	Calcein-positive, Hoechst-positive	RSP	6080	4612.58	18976.9	87500
L8TX_200810_01_E04	Snap25-IRES2-Cre;Ai14-452711	aged	M	RFP-positive, Calcein-positive, Hoechst-positive	PL-ILA-ORB	7427	6603.56	30563.2	59750.7
L8TX_200810_01_E05	Snap25-IRES2-Cre;Ai14-452710	aged	M	RFP-positive, Calcein-positive, Hoechst-positive	RSP	5824	6363.32	30006.7	81258.7
L8TX_200810_01_E06	Snap25-IRES2-Cre;Ai14-452712	aged	M	RFP-positive, DAPI-negative	STR - STRv	2273	6085.59	27682.4	78702.6
L8TX_200810_01_F04	Snap25-IRES2-Cre;Ai14-452711	aged	M	RFP-positive, Calcein-positive, Hoechst-positive	AI-CLA	5081	6564.61	31286.7	62155.5
L8TX_200810_01_F05	Snap25-IRES2-Cre;Ai14-452711	aged	M	Calcein-positive, Hoechst-positive	PL-ILA-ORB	5421	4465.55	18950.4	95888.9
L8TX_200810_01_F06	Snap25-IRES2-Cre;Ai14-452712	aged	M	Calcein-positive, Hoechst-positive	STR - STRv	6083	3995.55	13822.4	43983.7
L8TX_200810_01_G04	Snap25-IRES2-Cre;Ai14-452714	aged	M	No FACS	ACA	6476	5632.5	28110.6	84154.3
L8TX_200810_01_G06	Snap25-IRES2-Cre;Ai14-452716	aged	F	RFP-positive, DAPI-negative	STR - sAMY	612	5616.59	27459.7	131278
L8TX_200810_01_G07	Snap25-IRES2-Cre;Ai14-452711	aged	M	Calcein-positive, Hoechst-positive	AI-CLA	8567	3660.4	11937.9	95978.7
L8TX_200810_01_H04	Snap25-IRES2-Cre;Ai14-452714	aged	M	No FACS	STR - STRv	5107	5306.75	22663.5	76655.1
L8TX_200810_01_H06	Snap25-IRES2-Cre;Ai14-452716	aged	F	Calcein-positive, Hoechst-positive	HY - MEZ-PVZ-PVR	6412	3649.5	10829.4	86809.8
L8TX_200810_01_H07	Snap25-IRES2-Cre;Ai14-452710	aged	M	Calcein-positive, Hoechst-positive	ENT	7333	4054.54	15735.5	72828.7
L8TX_200813_01_A11	Snap25-IRES2-Cre;Ai14-454398	aged	M	Calcein-positive, Hoechst-positive	STR - STRd	5291	3167.03	8384.99	28861.2
L8TX_200813_01_A12	Snap25-IRES2-Cre;Ai14-452709	aged	M	Calcein-positive, Hoechst-positive	PONS - Pmot-Psat ant	6639	3468.48	10140	87941.2
L8TX_200813_01_B09	Snap25-IRES2-Cre;Ai14-452717	aged	F	Calcein-positive, Hoechst-positive	PL-ILA-ORB	6775	5553.57	28378.5	88654.4
L8TX_200813_01_B12	Snap25-IRES2-Cre;Ai14-454398	aged	M	Calcein-positive, Hoechst-positive	CNU - PAL	5882	3088.74	8480.23	76428.7
L8TX_200813_01_C09	Snap25-IRES2-Cre;Ai14-452717	aged	F	No FACS	PL-ILA-ORB	6312	5220.62	24740.3	80860.5
L8TX_200813_01_D09	Snap25-IRES2-Cre;Ai14-452717	aged	F	Calcein-positive, Hoechst-positive	AI-CLA	5323	5144.22	24385.1	59895.7
L8TX_200813_01_E09	Snap25-IRES2-Cre;Ai14-453388	aged	M	Calcein-positive, Hoechst-positive	PL-ILA-ORB	5727	5870.38	30018.2	84037.2
L8TX_200813_01_E11	Snap25-IRES2-Cre;Ai14-452709	aged	M	RFP-positive, DAPI-negative	PAR-POST-PRE-SUB-ProS	6043	6260.68	28877.6	72321.1
L8TX_200813_01_F08	Snap25-IRES2-Cre;Ai14-452717	aged	F	No FACS	AI-CLA	11136	4395.09	16726.9	32758.4
L8TX_200813_01_F09	Snap25-IRES2-Cre;Ai14-453388	aged	M	Calcein-positive, Hoechst-positive	AI-CLA	5361	5672.84	28784.9	75275.6
L8TX_200813_01_F11	Snap25-IRES2-Cre;Ai14-452709	aged	M	RFP-positive, DAPI-negative	PONS - Pmot-Psat ant	3658	5786.91	24002.8	59639.2
L8TX_200813_01_G08	Snap25-IRES2-Cre;Ai14-453388	aged	M	No FACS	PL-ILA-ORB	8783	4938.45	20456.3	40752.3
L8TX_200813_01_G09	Snap25-IRES2-Cre;Ai14-454398	aged	M	RFP-positive, DAPI-negative	STR - STRd	450	4444.28	16708.1	37954.9
L8TX_200813_01_H08	Snap25-IRES2-Cre;Ai14-453388	aged	M	No FACS	AI-CLA	7695	5139.41	24035.9	65598.6
L8TX_200813_01_H10	Snap25-IRES2-Cre;Ai14-454398	aged	M	RFP-positive, DAPI-negative	CNU - PAL	1982	4919.91	18116.9	51851.1
L8TX_200813_01_H11	Snap25-IRES2-Cre;Ai14-452709	aged	M	Calcein-positive, Hoechst-positive	PAR-POST-PRE-SUB-ProS	6381	3994.35	14882.1	74787.5
L8TX_200820_01_A02	Snap25-IRES2-Cre;Ai14-454396	aged	M	Calcein-positive, Hoechst-positive	RSP	5754	5003.2	20033.1	43049.7
L8TX_200820_01_B01	Snap25-IRES2-Cre;Ai14-454396	aged	M	Calcein-positive, Hoechst-positive	ENT	5921	4356.59	16567	25896
L8TX_200820_01_D03	Snap25-IRES2-Cre;Ai14-455014	aged	F	Calcein-positive, Hoechst-positive	RSP	6766	4156.2	14726.6	79694
L8TX_200820_01_D12	Snap25-IRES2-Cre;Ai14-454399	aged	F	RFP-positive, DAPI-negative	MB - PAG-RAmb	6787	5972	23501.1	79751.6
L8TX_200820_01_E01	Snap25-IRES2-Cre;Ai14-454396	aged	M	No FACS	RSP	6104	4881.74	20179.4	50637.7
L8TX_200820_01_E03	Snap25-IRES2-Cre;Ai14-454399	aged	F	RFP-positive, DAPI-negative	PONS - Pmot-Psat post	6640	4984.17	18725.7	67694.3
L8TX_200820_01_E12	Snap25-IRES2-Cre;Ai14-455012	aged	F	Calcein-positive, Hoechst-positive	PONS - Pmot-Psat ant	7069	3693.15	12492.2	75004.7
L8TX_200820_01_F01	Snap25-IRES2-Cre;Ai14-454396	aged	M	No FACS	ENT	9367	4512.94	18006.8	36234
L8TX_200820_01_F02	Snap25-IRES2-Cre;Ai14-538745	adult	F	No FACS	STR - sAMY	2965	3517.93	11094.9	33007.5
L8TX_200820_01_F03	Snap25-IRES2-Cre;Ai14-538745	adult	F	Calcein-positive, Hoechst-positive	STR - sAMY	6685	3473.7	10098.6	47339
L8TX_200820_01_F08	Snap25-IRES2-Cre;Ai14-454399	aged	F	Calcein-positive, Hoechst-positive	PONS - Pmot-Psat post	4646	3559.89	11406.9	107892
L8TX_200820_01_G01	Snap25-IRES2-Cre;Ai14-455014	aged	F	RFP-positive, DAPI-negative	RSP	5159	6151.71	26864.7	65803.8
L8TX_200820_01_G02	Snap25-IRES2-Cre;Ai14-455014	aged	F	Calcein-positive, Hoechst-positive	ENT	8070	3777.64	12822.6	42849.3
L8TX_200820_01_G03	Snap25-IRES2-Cre;Ai14-538745	adult	F	Calcein-positive, Hoechst-positive	HY - MEZ-PVZ-PVR	7609	4613.57	17798.5	61108
L8TX_200820_01_G12	Snap25-IRES2-Cre;Ai14-454399	aged	F	Calcein-positive, Hoechst-positive	MB - PAG-RAmb	9265	3077.76	8210.6	59922.4
L8TX_200820_01_H01	Snap25-IRES2-Cre;Ai14-538745	adult	F	RFP-positive, DAPI-negative	STR - sAMY	517	4717.68	18038.5	35925.2
L8TX_200820_01_H02	Snap25-IRES2-Cre;Ai14-455012	aged	F	Calcein-positive, Hoechst-positive	PAR-POST-PRE-SUB-ProS	6642	4778.77	19582.5	54554.6
L8TX_200820_01_H12	Snap25-IRES2-Cre;Ai14-455012	aged	F	No FACS	PONS - Pmot-Psat ant	3992	3800.74	13258.5	145426
L8TX_200827_01_A09	Snap25-IRES2-Cre;Ai14-540565	adult	M	RFP-positive, DAPI-negative	STR - sAMY	897	4292.53	13558.2	23100.3
L8TX_200827_01_A10	Snap25-IRES2-Cre;Ai14-455011	aged	F	RFP-positive, Calcein-positive, Hoechst-positive	CNU - PAL	1822	5152.4	20603.7	92363.8
L8TX_200827_01_B10	Snap25-IRES2-Cre;Ai14-455011	aged	F	RFP-positive, Calcein-positive, Hoechst-positive	STR - STRd	325	5097.01	22635.2	70012.7
L8TX_200827_01_D10	Snap25-IRES2-Cre;Ai14-455011	aged	F	Calcein-positive, Hoechst-positive	CNU - PAL	5415	3553.41	10796.1	108664
L8TX_200827_01_F10	Snap25-IRES2-Cre;Ai14-455011	aged	F	Calcein-positive, Hoechst-positive	STR - STRd	4220	3683.2	10963	50510.2
L8TX_200827_01_H09	Snap25-IRES2-Cre;Ai14-455010	aged	F	RFP-positive, DAPI-negative	HIP - CA	4485	6550.11	34312.5	84145.5
L8TX_200831_01_H10	Snap25-IRES2-Cre;Ai14-540565	adult	M	Calcein-positive, Hoechst-positive	STR - sAMY	7390	3479.04	10031.9	61429.1
L8TX_200903_01_B12	Snap25-IRES2-Cre;Ai14-540565	adult	M	No FACS	STR - sAMY	4400	3766.86	11330.9	35909.6
L8TX_200903_01_C12	Snap25-IRES2-Cre;Ai14-540566	adult	F	Calcein-positive, Hoechst-positive	STR - STRv	3865	5450.67	25092.5	106159
L8TX_200903_01_F11	Snap25-IRES2-Cre;Ai14-540566	adult	F	Calcein-positive, Hoechst-positive	ACA	6233	5898.71	31329.6	79011
L8TX_200909_01_F01	Snap25-IRES2-Cre;Ai14-459918	aged	F	RFP-positive, DAPI-negative	ENT	3799	7115.91	38495.9	87380.8
L8TX_200909_01_G01	Snap25-IRES2-Cre;Ai14-459919	aged	F	Calcein-positive, Hoechst-positive	HIP - CA	5469	4817.63	21826.1	78262.2
L8TX_200910_01_E03	Snap25-IRES2-Cre;Ai14-459919	aged	F	Calcein-positive, Hoechst-positive	MB - VTA-SN	6374	3602.72	12441.7	112680
L8TX_200910_01_F02	Snap25-IRES2-Cre;Ai14-459918	aged	F	RFP-positive, DAPI-negative	MB - VTA-SN	2221	4968.58	21975.1	77825.5
L8TX_200910_01_G02	Snap25-IRES2-Cre;Ai14-459918	aged	F	Calcein-positive, Hoechst-positive	ENT	5649	3841.78	11417.1	83442.7
L8TX_200924_01_A05	Snap25-IRES2-Cre;Ai14-463232	aged	M	RFP-positive, Calcein-positive, Hoechst-positive	CNU - PAL	1513	4505.2	16022.4	54425.3
L8TX_200924_01_A06	Snap25-IRES2-Cre;Ai14-463235	aged	M	RFP-positive, Calcein-positive, Hoechst-positive	PONS - Pmot-Psat ant	3203	5373.47	22711.8	96375
L8TX_200924_01_B06	Snap25-IRES2-Cre;Ai14-463235	aged	M	Calcein-positive, Hoechst-positive	PONS - Pmot-Psat ant	8295	3195.07	9238.28	76062
L8TX_200924_01_C06	Snap25-IRES2-Cre;Ai14-463232	aged	M	Calcein-positive, Hoechst-positive	CNU - PAL	5203	3361.22	10082.3	133394
L8TX_200924_01_D05	Snap25-IRES2-Cre;Ai14-463235	aged	M	RFP-positive, DAPI-negative	PAR-POST-PRE-SUB-ProS	4461	6507.05	32645.9	110634
L8TX_200924_01_E05	Snap25-IRES2-Cre;Ai14-463232	aged	M	Calcein-positive, Hoechst-positive	STR - STRd	5152	3055.66	8404.52	47590
L8TX_200924_01_F05	Snap25-IRES2-Cre;Ai14-544400	adult	F	Calcein-positive, Hoechst-positive	CNU - PAL	6580	3334.87	10101.7	45398
L8TX_200924_01_G05	Snap25-IRES2-Cre;Ai14-544400	adult	F	Calcein-positive, Hoechst-positive	STR - STRd	3563	3324.63	9917.03	34292.5
L8TX_200924_01_H05	Snap25-IRES2-Cre;Ai14-463235	aged	M	Calcein-positive, Hoechst-positive	PAR-POST-PRE-SUB-ProS	5112	3961.98	14477.7	86595.6
L8TX_201001_01_A08	Snap25-IRES2-Cre;Ai14-463230	aged	M	Calcein-positive, Hoechst-positive	MB - VTA-SN	9186	3528.55	11126.5	79210.4
L8TX_201001_01_A09	Snap25-IRES2-Cre;Ai14-464759	aged	F	RFP-positive, Calcein-positive, Hoechst-positive	STR - sAMY	929	4298.44	13903.8	35372.5
L8TX_201001_01_B08	Snap25-IRES2-Cre;Ai14-463229	aged	M	RFP-positive, DAPI-negative	MB - VTA-SN	3906	5488.06	30025.7	108717
L8TX_201001_01_B09	Snap25-IRES2-Cre;Ai14-464758	aged	F	RFP-positive, DAPI-negative	PONS - Pmot-Psat post	4977	5709.52	22781.9	71931.2
L8TX_201001_01_C07	Snap25-IRES2-Cre;Ai14-463230	aged	M	No FACS	MB - VTA-SN	3299	3638.26	12378	138090
L8TX_201001_01_C08	Snap25-IRES2-Cre;Ai14-464758	aged	F	Calcein-positive, Hoechst-positive	MB - PAG-RAmb	8645	3102.76	7874.96	54500.3
L8TX_201001_01_C09	Snap25-IRES2-Cre;Ai14-464758	aged	F	RFP-positive, DAPI-negative	MB - PAG-RAmb	3697	6529.97	27654.7	71875.8
L8TX_201001_01_E07	Snap25-IRES2-Cre;Ai14-464756	aged	F	Calcein-positive, Hoechst-positive	STR - sAMY	3807	3137.15	8628.29	28571.2
L8TX_201001_01_E08	Snap25-IRES2-Cre;Ai14-463229	aged	M	RFP-positive, DAPI-negative	HIP - CA	4548	6748.1	37484.8	76695.7
L8TX_201001_01_F07	Snap25-IRES2-Cre;Ai14-464759	aged	F	Calcein-positive, Hoechst-positive	STR - sAMY	6426	3135.98	8559.57	66931.3
L8TX_201001_01_G07	Snap25-IRES2-Cre;Ai14-464759	aged	F	Calcein-positive, Hoechst-positive	HY - MEZ-PVZ-PVR	7757	3064.43	8696.88	70734.3
L8TX_201001_01_H07	Snap25-IRES2-Cre;Ai14-463230	aged	M	No FACS	HIP - CA	6050	4829.08	23158.5	114219
L8TX_201001_01_H08	Snap25-IRES2-Cre;Ai14-463229	aged	M	RFP-positive, DAPI-negative	HIP - CA	2855	7033.23	44443.2	110608
L8TX_201002_01_D09	Snap25-IRES2-Cre;Ai14-464759	aged	F	RFP-positive, Calcein-positive, Hoechst-positive	HY - MEZ-PVZ-PVR	3783	6352.53	26809.1	86594.8
L8TX_201002_01_E09	Snap25-IRES2-Cre;Ai14-464751	aged	M	RFP-positive, DAPI-negative	HY - MEZ-PVZ-PVR	4250	7087.68	33381.9	134200
L8TX_201002_01_F09	Snap25-IRES2-Cre;Ai14-464751	aged	M	RFP-positive, DAPI-negative	HY - MEZ-PVZ-PVR	4919	7046.61	32419	116629
L8TX_201002_01_G09	Snap25-IRES2-Cre;Ai14-463230	aged	M	Calcein-positive, Hoechst-positive	HIP - CA	4319	5405.63	27308	136150
L8TX_201002_01_H09	Snap25-IRES2-Cre;Ai14-464758	aged	F	Calcein-positive, Hoechst-positive	PONS - Pmot-Psat post	7091	3434.37	9894.42	88738.9
L8TX_201008_01_A11	Snap25-IRES2-Cre;Ai14-464755	aged	M	No FACS	MB - PAG-RAmb	6517	4282.74	16236.7	61923.6
L8TX_201008_01_A12	Snap25-IRES2-Cre;Ai14-464325	aged	M	No FACS	HY - MEZ-PVZ-PVR	9188	4628.2	17662.5	49696.8
L8TX_201008_01_B12	Snap25-IRES2-Cre;Ai14-464753	aged	M	RFP-positive, DAPI-negative	PONS - Pmot-Psat post	4590	5906.35	23747.5	69511.4
L8TX_201008_01_D10	Snap25-IRES2-Cre;Ai14-464753	aged	M	RFP-positive, DAPI-negative	MB - PAG-RAmb	6405	6167.47	24825	60301.1
L8TX_201008_01_E10	Snap25-IRES2-Cre;Ai14-464753	aged	M	RFP-positive, DAPI-negative	MB - PAG-RAmb	6804	6185.21	24818.2	55982.5
L8TX_201008_01_F10	Snap25-IRES2-Cre;Ai14-546762	adult	F	Calcein-positive, Hoechst-positive	AI-CLA	4644	5560.39	27826	69921
L8TX_201008_01_F11	Snap25-IRES2-Cre;Ai14-464755	aged	M	Calcein-positive, Hoechst-positive	PONS - Pmot-Psat post	5823	4386.57	16289.3	91780.9
L8TX_201008_01_G11	Snap25-IRES2-Cre;Ai14-464325	aged	M	No FACS	STR - sAMY	3227	3748.85	11752.5	50606.8
L8TX_201008_01_H11	Snap25-IRES2-Cre;Ai14-464325	aged	M	Calcein-positive, Hoechst-positive	HY - MEZ-PVZ-PVR	4798	4891.53	19229.3	59987.9
L8TX_201009_01_A01	Snap25-IRES2-Cre;Ai14-464755	aged	M	No FACS	PONS - Pmot-Psat post	3245	4150.75	15487	114157
L8TX_201009_01_B01	Snap25-IRES2-Cre;Ai14-464755	aged	M	Calcein-positive, Hoechst-positive	MB - PAG-RAmb	7870	4565.31	17444.5	56943.2
L8TX_201009_01_C01	Snap25-IRES2-Cre;Ai14-464325	aged	M	Calcein-positive, Hoechst-positive	STR - sAMY	3971	3162.98	8058.88	20313.2
L8TX_201015_01_A03	Snap25-IRES2-Cre;Ai14-546799	adult	M	No FACS	AI-CLA	9870	4770.27	20579.1	59686.2
L8TX_201015_01_E03	Snap25-IRES2-Cre;Ai14-546799	adult	M	Hoechst-positive	PL-ILA-ORB	4596	5489.14	28300.4	104476
L8TX_201015_01_F02	Snap25-IRES2-Cre;Ai14-546799	adult	M	Hoechst-positive	AI-CLA	4503	5151.99	25688.4	77276.5
L8TX_201015_01_H02	Snap25-IRES2-Cre;Ai14-546799	adult	M	No FACS	PL-ILA-ORB	8447	5278.97	25409.1	78643.2
L8TX_201016_01_C04	Snap25-IRES2-Cre;Ai14-546812	adult	M	No FACS	ACA	5165	5159.73	25315.5	119442
L8TX_201016_01_F04	Snap25-IRES2-Cre;Ai14-546812	adult	M	Hoechst-positive	STR - STRv	3236	5159.8	22574.1	141440
L8TX_201016_01_G04	Snap25-IRES2-Cre;Ai14-546812	adult	M	Hoechst-positive	ACA	6224	5593.88	29723.5	96277.9
L8TX_201022_01_A07	Snap25-IRES2-Cre;Ai14-468792	aged	M	Calcein-positive, Hoechst-positive	ENT	7526	5034.26	23867.1	51459.7
L8TX_201022_01_C06	Snap25-IRES2-Cre;Ai14-546813	adult	M	No FACS	ENT	10303	4952.21	22424.3	47274.3
L8TX_201022_01_D07	Snap25-IRES2-Cre;Ai14-468791	aged	M	RFP-positive, Hoechst-positive	STR - STRd	376	4591.52	18739	40071.2
L8TX_201022_01_E06	Snap25-IRES2-Cre;Ai14-546813	adult	M	Hoechst-positive	RSP	6512	5669.76	28335.4	85614.9
L8TX_201022_01_E07	Snap25-IRES2-Cre;Ai14-468792	aged	M	Hoechst-positive	HY - MEZ-PVZ-PVR	4825	4931.33	19597.8	50985.7
L8TX_201022_01_F06	Snap25-IRES2-Cre;Ai14-546813	adult	M	No FACS	RSP	8591	5532.4	26513.7	61089.8
L8TX_201022_01_G06	Snap25-IRES2-Cre;Ai14-546813	adult	M	Hoechst-positive	ENT	5999	5488.78	28694.8	70185.1
L8TX_201022_01_H07	Snap25-IRES2-Cre;Ai14-468791	aged	M	Hoechst-positive	STR - sAMY	3763	3348.61	8821.06	41226.5
L8TX_201023_01_A08	Snap25-IRES2-Cre;Ai14-468791	aged	M	No FACS	STR - STRd	2869	3526.61	10829.6	57460.8
L8TX_201023_01_B08	Snap25-IRES2-Cre;Ai14-468791	aged	M	No FACS	STR - sAMY	3911	3395.51	9848.24	58332.3
L8TX_201023_01_C08	Snap25-IRES2-Cre;Ai14-468792	aged	M	No FACS	HY - MEZ-PVZ-PVR	5558	4773.9	18846.4	74183.1
L8TX_201023_01_C09	Snap25-IRES2-Cre;Ai14-468792	aged	M	No FACS	ENT	5884	5266.5	26782.1	88476.3
L8TX_201023_01_D08	Snap25-IRES2-Cre;Ai14-468791	aged	M	RFP-positive, Hoechst-positive	STR - sAMY	554	4263.51	13255.3	35946.6
L8TX_201023_01_F09	Snap25-IRES2-Cre;Ai14-468792	aged	M	Calcein-positive, Hoechst-positive	HY - MEZ-PVZ-PVR	6599	4658.92	16800.1	63536.8
L8TX_201023_01_H09	Snap25-IRES2-Cre;Ai14-468791	aged	M	Hoechst-positive	STR - STRd	1360	3829.93	11679.9	59892
L8TX_201029_01_A10	Snap25-IRES2-Cre;Ai14-550850	adult	F	No FACS	PAR-POST-PRE-SUB-ProS	6697	5202.23	24103.9	69886.9
L8TX_201029_01_A11	Snap25-IRES2-Cre;Ai14-548212	adult	F	Hoechst-positive	RSP	4389	5583	27134.7	115195
L8TX_201029_01_B10	Snap25-IRES2-Cre;Ai14-549928	adult	M	No FACS	PAR-POST-PRE-SUB-ProS	7275	5337.47	25089.7	75078.4
L8TX_201029_01_B11	Snap25-IRES2-Cre;Ai14-548212	adult	F	Hoechst-positive	ENT	4667	4637.51	20914	79105
L8TX_201029_01_C10	Snap25-IRES2-Cre;Ai14-548212	adult	F	No FACS	ENT	5193	4623.35	20468.3	64234
L8TX_201029_01_G10	Snap25-IRES2-Cre;Ai14-549927	adult	M	No FACS	HY - MEZ-PVZ-PVR	6759	5205.32	21372.9	76444.2
L8TX_201029_01_H10	Snap25-IRES2-Cre;Ai14-549928	adult	M	Hoechst-positive	PAR-POST-PRE-SUB-ProS	6259	5676.18	28862.1	71227.6
L8TX_201030_01_A12	Snap25-IRES2-Cre;Ai14-548212	adult	F	No FACS	RSP	3862	5280.02	24329.6	117795
L8TX_201030_01_C12	Snap25-IRES2-Cre;Ai14-550850	adult	F	Hoechst-positive	PAR-POST-PRE-SUB-ProS	4834	5366.2	25083.6	81859
L8TX_201030_01_F11	Snap25-IRES2-Cre;Ai14-549927	adult	M	No FACS	ACA	6696	5103.97	23073.5	47959.1
L8TX_201105_01_A02	Snap25-IRES2-Cre;Ai14-550848	adult	M	No FACS	STR - STRd	3349	3474.7	11039.4	35136.3
L8TX_201105_01_H01	Snap25-IRES2-Cre;Ai14-551016	adult	M	No FACS	HIP - CA	7835	4558.55	19938.5	55536.6
L8TX_201105_01_H02	Snap25-IRES2-Cre;Ai14-550848	adult	M	Hoechst-positive	STR - STRd	2085	3610.78	10998.9	28067.3
L8TX_201106_01_C04	Snap25-IRES2-Cre;Ai14-551016	adult	M	Hoechst-positive	MB - VTA-SN	6434	3618.88	12739.9	108438
L8TX_201106_01_D03	Snap25-IRES2-Cre;Ai14-550848	adult	M	Hoechst-positive	CNU - PAL	5368	3274.48	10501.1	43075.5
L8TX_201106_01_D04	Snap25-IRES2-Cre;Ai14-550848	adult	M	No FACS	CNU - PAL	3423	4034.5	14747.9	104163
L8TX_201106_01_E04	Snap25-IRES2-Cre;Ai14-551016	adult	M	Hoechst-positive	HIP - CA	3783	5235.79	26422.3	138968
L8TX_201106_01_H12	Snap25-IRES2-Cre;Ai14-551016	adult	M	No FACS	MB - VTA-SN	3401	3545.71	11929.5	98179.3
L8TX_201112_01_A05	Snap25-IRES2-Cre;Ai14-551629	adult	F	No FACS	HIP - CA	5050	5182.52	24694.3	85911.9
L8TX_201112_01_A06	Snap25-IRES2-Cre;Ai14-551629	adult	F	Hoechst-positive	MB - VTA-SN	6061	3465.57	10505.8	67052.3
L8TX_201112_01_E05	Snap25-IRES2-Cre;Ai14-551629	adult	F	Hoechst-positive	HIP - CA	3163	4429.37	17769.9	75155.8
L8TX_201112_01_G05	Snap25-IRES2-Cre;Ai14-551628	adult	M	Hoechst-positive	MB - PAG-RAmb	8455	3952.75	14095.8	83410.4
L8TX_201112_01_H04	Snap25-IRES2-Cre;Ai14-551628	adult	M	No FACS	MB - PAG-RAmb	6884	4146.51	14964.6	58581.8
L8TX_201112_01_H05	Snap25-IRES2-Cre;Ai14-551629	adult	F	No FACS	MB - VTA-SN	6468	3746.23	12863.2	116161
L8TX_201113_01_A07	Snap25-IRES2-Cre;Ai14-550468	adult	F	Hoechst-positive	PONS - Pmot-Psat ant	3528	4129.4	15203.5	158590
L8TX_201113_01_E06	Snap25-IRES2-Cre;Ai14-551628	adult	M	Hoechst-positive	PONS - Pmot-Psat post	3393	4317.89	16850.7	197765
L8TX_201113_01_F06	Snap25-IRES2-Cre;Ai14-550468	adult	F	No FACS	PONS - Pmot-Psat ant	4756	3706.24	12551.6	112098
L8TX_201113_01_G06	Snap25-IRES2-Cre;Ai14-551628	adult	M	No FACS	PONS - Pmot-Psat post	1964	3979	13765.8	185769
L8TX_201119_01_A08	Snap25-IRES2-Cre;Ai14-553676	adult	F	No FACS	PONS - Pmot-Psat post	4612	4502.14	18199.2	110374
L8TX_201119_01_A09	Snap25-IRES2-Cre;Ai14-553672	adult	M	No FACS	PONS - Pmot-Psat ant	1414	4581.63	19989	345797
L8TX_201119_01_D08	Snap25-IRES2-Cre;Ai14-553676	adult	F	Hoechst-positive	PONS - Pmot-Psat post	5731	4215.76	16159.9	71756.5
L8TX_201119_01_E08	Snap25-IRES2-Cre;Ai14-553672	adult	M	Hoechst-positive	PONS - Pmot-Psat ant	2559	4198.08	16922.7	167853
L8TX_201120_01_B10	Snap25-IRES2-Cre;Ai14-553676	adult	F	Hoechst-positive	MB - PAG-RAmb	7593	4652.72	19216	58367.5
L8TX_201120_01_C10	Snap25-IRES2-Cre;Ai14-553672	adult	M	No FACS	STR - STRv	4235	5751.06	27231.3	112700
L8TX_201120_01_F09	Snap25-IRES2-Cre;Ai14-553676	adult	F	No FACS	MB - PAG-RAmb	7307	4926.29	21227.7	72545.8
L8TX_201120_01_G09	Snap25-IRES2-Cre;Ai14-553679	adult	M	No FACS	HIP	4363	5100.12	22105.5	107598
L8TX_201204_01_H01	Snap25-IRES2-Cre;Ai14-554815	adult	F	No FACS	HIP	7982	5077.62	22010.2	70628.8
L8TX_210408_01_C10	Snap25-IRES2-Cre;Ai14-499307	aged	M	RFP-positive, Hoechst-positive	ENT	748	6760.88	43353.3	149611
L8TX_210408_01_H10	Snap25-IRES2-Cre;Ai14-499307	aged	M	RFP-positive, Hoechst-positive	RSP	1250	5989.89	29204.6	191801
L8TX_210624_01_H03	Snap25-IRES2-Cre;Ai14-512026	aged	F	RFP-positive, Hoechst-positive	MB - PAG-RAmb	2561	6414.08	26890	65308.9
L8TX_210701_01_A05	Snap25-IRES2-Cre;Ai14-511457	aged	M	RFP-positive, Hoechst-positive	ACA	4680	6843.07	33407.2	55413.9
L8TX_210701_01_C06	Snap25-IRES2-Cre;Ai14-511895	aged	M	RFP-positive, Hoechst-positive	PONS - Pmot-Psat post	3678	5575.13	19650.4	68868.7
L8TX_210701_01_C07	Snap25-IRES2-Cre;Ai14-511895	aged	M	RFP-positive, Hoechst-positive	MB - VTA-SN	2530	4815.73	18444.5	57524.8
L8TX_210701_01_E06	Snap25-IRES2-Cre;Ai14-511460	aged	F	RFP-positive, Hoechst-positive	PONS - Pmot-Psat ant	2314	6010.7	27351.6	86005.3
L8TX_210701_01_F07	Snap25-IRES2-Cre;Ai14-512026	aged	F	RFP-positive, Hoechst-positive	MB - VTA-SN	1765	4836	21087.7	75626.6
L8TX_210701_01_G04	Snap25-IRES2-Cre;Ai14-511457	aged	M	RFP-positive, Hoechst-positive	AI-CLA	4637	7455.56	42432.5	90567.2
L8TX_210701_01_H04	Snap25-IRES2-Cre;Ai14-511460	aged	F	RFP-positive, Hoechst-positive	PAR-POST-PRE-SUB-ProS	3829	6677.39	31360.9	63353.5
L8TX_210708_01_C08	Snap25-IRES2-Cre;Ai14-513431	aged	M	RFP-positive, Hoechst-positive	PL-ILA-ORB	7586	6846.4	33634.6	98374.1
L8TX_210708_01_F08	Snap25-IRES2-Cre;Ai14-512279	aged	M	RFP-positive, Hoechst-positive	STR - sAMY	308	4365.97	12314.3	22855.4
L8TX_210708_01_G08	Snap25-IRES2-Cre;Ai14-512279	aged	M	RFP-positive, Hoechst-positive	STR - STRv	1505	6086.76	25267.5	61959.5
L8TX_210805_01_F01	C57BL/6J-592557	aged	M	No FACS	HIP	4470	3994.87	13588.6	88957.8
L8TX_210805_01_H01	C57BL/6J-592558	aged	F	No FACS	HIP	5951	5331.38	23245.6	95554.9
L8TX_211216_01_D01	Snap25-IRES2-Cre;Ai14-604611	adult	F	RFP-positive, DAPI-negative	MB - PAG-RAmb	5578	6393.08	27865.1	86442.3
L8TX_211216_01_D04	Snap25-IRES2-Cre;Ai14-604611	adult	F	RFP-positive, DAPI-negative	MB - VTA-SN	2642	4974.2	22681	81116.8
L8TX_220106_03_B10	Snap25-IRES2-Cre;Ai14-606115	adult	M	RFP-positive, DAPI-negative	MB - VTA-SN	1312	5068.66	25062.4	157956
L8TX_220106_03_F09	Snap25-IRES2-Cre;Ai14-606115	adult	M	RFP-positive, DAPI-negative	MB - PAG-RAmb	3959	6427.79	28737	111145
L8TX_220120_01_A02	Snap25-IRES2-Cre;Ai14-608855	adult	M	RFP-positive, DAPI-negative	PONS - Pmot-Psat post	4495	5142.07	19747.1	64123.4
L8TX_220120_01_D02	Snap25-IRES2-Cre;Ai14-608855	adult	M	RFP-positive, DAPI-negative	PONS - Pmot-Psat ant	3573	4943.22	20726.2	104903
L8TX_220331_01_D05	Snap25-IRES2-Cre;Ai14-618176	adult	M	RFP-positive, DAPI-negative	HY - MEZ-PVZ-PVR	2748	6655.7	30085.4	156872
L8TX_220407_01_D06	Snap25-IRES2-Cre;Ai14-619870	adult	F	RFP-positive, DAPI-negative	AI-CLA	4787	6528.78	31574.2	76412.8
L8TX_220407_01_E06	Snap25-IRES2-Cre;Ai14-619870	adult	F	RFP-positive, DAPI-negative	HY - MEZ-PVZ-PVR	5910	6315.77	27183	109999
L8TX_220421_01_G07	Snap25-IRES2-Cre;Ai14-621471	adult	F	RFP-positive, DAPI-negative	PL-ILA-ORB	4494	7249.44	38773.2	90334.6

### Sheet: description of column names
column name	description
library_prep	unique library ID
donor_name	unique mouse ID
age_cat	age
sex	sex
facs_population_plan	FACS (or no facs) sorting plan used
roi	targetted brain region of interest
ncell	total number of high quality cells included
mean.gc	mean gene detection (total number of unique genes detected)
mean.umi	mean umi (unique molecular identifier) count
mean.reads	mean reads per cell
