## Supplementary Table 2 for "Cell-type specific molecular signatures of aging revealed in a brain-wide transcriptomic cell-type atlas"

### Sheet: subclass table
subclass_label	class_label	ncell	prop.aged	prop.adult	prop.male	prop.female	ncell.tested	n.degenes	n.degenes.inc	n.degenes.dec
ABC	Vascular	546	0.534799	0.465201	0.556777	0.443223	546	24	18	6
AHN Onecut3 Gaba	HY GABA	546	0.74359	0.25641	0.739927	0.260073	546	4	4	0
AHN-RCH-TU-SBPV Otp Glut	HY Glut	582	0.634021	0.365979	0.628866	0.371134	582	10	5	5
AHN-SBPV Gaba	HY GABA	1236	0.719256	0.280744	0.682039	0.317961	1236	9	6	3
ARH-PVp Tbx3 Gaba	HY GABA	1031	0.56838	0.43162	0.487876	0.512124	1031	34	23	11
ARH-PVp Tbx3 Glut	HY Glut	1134	0.623457	0.376543	0.531746	0.468254	1134	109	66	43
Astroependymal	Astro-Epen	571	0.42732	0.57268	0.430823	0.569177	571	34	9	25
Astro-NT	Astro-Epen	118221	0.612463	0.387537	0.480608	0.519392	4000	47	17	30
Astro-TE	Astro-Epen	143167	0.650003	0.349997	0.615875	0.384125	4000	43	21	22
BAM	Immune	3109	0.526214	0.473786	0.577034	0.422966	3109	108	68	40
CA1-ProS Glut	IT-ET	25349	0.71636	0.28364	0.514024	0.485976	4000	21	9	12
CA3 Glut	IT-ET	3030	0.59769	0.40231	0.50495	0.49505	3030	11	3	8
Car3 Glut	IT-ET	851	0.784959	0.215041	0.709753	0.290247	851	38	13	25
COAp-TR-ENTmv Glut	IT-ET	1493	0.753516	0.246484	0.404555	0.595445	1493	11	7	4
CS-PDTg Pax6 Gaba	P Gaba	4175	0.520958	0.479042	0.483353	0.516647	4000	14	0	14
CT SUB Glut	NP-CT-L6b	4063	0.723111	0.276889	0.421856	0.578144	3125	33	13	20
CUN Evx2 Lhx2 Glut	MB Glut	1775	0.334648	0.665352	0.575211	0.424789	1775	13	5	8
CUN-PPN Evx2 Meis2 Glut	MB Glut	644	0.302795	0.697205	0.431677	0.568323	644	3	2	1
DG Glut	IMN-GC	11804	0.527364	0.472636	0.508895	0.491105	4000	47	34	13
DMH Hmx2 Gaba	HY GABA	1491	0.711603	0.288397	0.653253	0.346747	1491	26	9	17
DMH Hmx2 Glut	HY Glut	764	0.75	0.25	0.638743	0.361257	764	22	10	12
DMH Nkx2-4 Glut	HY Glut	1307	0.674063	0.325937	0.640398	0.359602	1307	7	3	4
DMH Prdm13 Gaba	HY GABA	830	0.66747	0.33253	0.655422	0.344578	830	6	1	5
DMH-LHA Gsx1 Gaba	HY GABA	891	0.5578	0.4422	0.536476	0.463524	891	8	1	7
DTN-LDT-PCG St18 Gaba	P Gaba	1514	0.501321	0.498679	0.577939	0.422061	1514	7	1	6
DTN-PCG-IPN Otp Pax3 Gaba	MB Gaba	5731	0.418077	0.581923	0.4446	0.5554	4000	7	3	4
Endo	Vascular	51454	0.554981	0.445019	0.599623	0.400377	4000	81	42	39
Ependymal	Astro-Epen	2923	0.521382	0.478618	0.567568	0.432432	2923	139	85	54
HPF CR Glut	IMN-GC	1761	0.45883	0.54117	0.513345	0.486655	1761	40	16	24
IC Six3 En2 Gaba	MB Gaba	1788	0.322707	0.677293	0.588367	0.411633	1788	12	4	8
IC Tfap2d Maf Glut	MB Glut	1678	0.470799	0.529201	0.649583	0.350417	1678	10	4	6
IPN Otp Crisp1 Gaba	MB Gaba	4490	0.361024	0.638976	0.473497	0.526503	3621	1	1	0
IPN-IF-RL Foxa1 Glut	MB Glut	2195	0.375399	0.624601	0.491116	0.508884	2195	2	1	1
IPN-LDT Vsx2 Nkx6-1 Glut	MB Glut	1046	0.259082	0.740918	0.483748	0.516252	1046	1	1	0
IT EP-CLA Glut	IT-ET	3761	0.650093	0.349907	0.603297	0.396703	3316	24	16	8
L2 IT ENT-po Glut	IT-ET	1492	0.637399	0.362601	0.684316	0.315684	1492	4	3	1
L2 IT PPP-APr Glut	IT-ET	3545	0.749788	0.250212	0.404795	0.595205	2887	2	0	2
L2/3 IT CTX Glut	IT-ET	20317	0.687749	0.312251	0.647881	0.352119	4000	4	2	2
L2/3 IT ENT Glut	IT-ET	5110	0.699022	0.300978	0.703131	0.296869	3538	3	0	3
L2/3 IT ENTl-PIR Glut	IT-ET	5293	0.739278	0.260722	0.7389	0.2611	3380	3	1	2
L2/3 IT PPP Glut	IT-ET	16025	0.721248	0.278752	0.460593	0.539407	4000	6	4	2
L2/3 IT RSP Glut	IT-ET	15329	0.690391	0.309609	0.504338	0.495662	4000	4	0	4
L4 RSP-ACA Glut	IT-ET	1725	0.456232	0.543768	0.61971	0.38029	1725	10	2	8
L4/5 IT CTX Glut	IT-ET	24323	0.777947	0.222053	0.656704	0.343296	4000	13	2	11
L5 ET CTX Glut	IT-ET	5731	0.692375	0.307625	0.685919	0.314081	3763	6	2	4
L5 IT CTX Glut	IT-ET	16555	0.738629	0.261371	0.627847	0.372153	4000	4	1	3
L5 NP CTX Glut	NP-CT-L6b	8341	0.744155	0.255845	0.581345	0.418655	4000	6	4	2
L5/6 IT TPE-ENT Glut	IT-ET	2163	0.811835	0.188165	0.698104	0.301896	2163	6	4	2
L6 CT CTX Glut	NP-CT-L6b	30163	0.724663	0.275337	0.581142	0.418858	4000	16	7	9
L6 IT CTX Glut	IT-ET	12768	0.715147	0.284853	0.623355	0.376645	4000	35	12	23
L6b CTX Glut	NP-CT-L6b	747	0.733601	0.266399	0.67336	0.32664	747	5	3	2
L6b/CT ENT Glut	NP-CT-L6b	13248	0.73279	0.26721	0.657307	0.342693	4000	5	1	4
Lamp5 Gaba	CGE	6786	0.553492	0.446508	0.576776	0.423224	4000	6	3	3
Lamp5 Lhx6 Gaba	MGE	1390	0.546763	0.453237	0.556835	0.443165	1390	12	4	8
LDT Fgf7 Gaba	P Gaba	664	0.370482	0.629518	0.481928	0.518072	664	7	3	4
LDT Vsx2 Nkx6-1 Nfib Glut	P Glut	1486	0.279273	0.720727	0.466353	0.533647	1486	2	2	0
LDT-PCG Gata3 Irx5 Gaba	P Gaba	3339	0.510931	0.489069	0.569931	0.430069	3339	2	2	0
LDT-PCG Vsx2 Lhx4 Glut	P Glut	6295	0.423511	0.576489	0.560286	0.439714	4000	2	2	0
Microglia	Immune	69258	0.658379	0.341621	0.540746	0.459254	4000	74	61	13
MM Foxb1 Glut	HY MM Glut	1792	0.637277	0.362723	0.644531	0.355469	1792	6	4	2
MM-ant Foxb1 Glut	HY MM Glut	1553	0.500322	0.499678	0.43915	0.56085	1553	6	5	1
MOB-STR-CTX Inh IMN	IMN-GC	1918	0.434828	0.565172	0.680396	0.319604	1918	38	31	7
MPO-MPN Glut	HY Glut	2096	0.666985	0.333015	0.631679	0.368321	2096	24	6	18
MRN-LDT-DTN Pax8 Gaba	P Gaba	879	0.286689	0.713311	0.522184	0.477816	879	3	2	1
MRN-VTN-DTN Pax5 Cdh23 Gaba	MB Gaba	697	0.318508	0.681492	0.532281	0.467719	697	5	5	0
MSN D1 Gaba	CNU GABA	25159	0.419572	0.580428	0.542987	0.457013	4000	24	4	20
MSN D1 Sema5a Gaba	CNU GABA	2863	0.458261	0.541739	0.537199	0.462801	2863	12	5	7
MSN D2 Gaba	CNU GABA	17855	0.410305	0.589695	0.555755	0.444245	4000	16	4	12
ND-PCG Gata3 Lhx1 Gaba	MB Gaba	2017	0.399603	0.600397	0.52702	0.47298	2017	16	9	7
NDB-SI-ant Prdm12 Gaba	CNU GABA	527	0.263757	0.736243	0.753321	0.246679	527	NA	NA	NA
NP PPP Glut	NP-CT-L6b	1426	0.757363	0.242637	0.490182	0.509818	1426	24	9	15
NP SUB Glut	NP-CT-L6b	1758	0.717861	0.282139	0.492605	0.507395	1758	7	3	4
Oligo	OPC-Oligo	165858	0.495466	0.504534	0.531907	0.468093	4000	100	70	30
OPC	OPC-Oligo	88535	0.624307	0.375693	0.544948	0.455052	4000	45	30	15
PAG Pou4f1 Ebf2 Glut	MB Glut	9143	0.29487	0.70513	0.513179	0.486821	4000	3	2	1
PAG Pou4f1 Glut	MB Glut	2273	0.265288	0.734712	0.551694	0.448306	2273	5	3	2
PAG Pou4f2 Glut	MB Glut	6458	0.29808	0.70192	0.528492	0.471508	3925	4	2	2
PAG Pou4f3 Glut	MB Glut	3286	0.276628	0.723372	0.503956	0.496044	2909	4	3	1
PAG Tfap2b Glut	MB Glut	3621	0.305164	0.694836	0.539078	0.460922	3105	4	3	1
PAG-MRN Pou3f1 Glut	MB Glut	2360	0.301695	0.698305	0.55339	0.44661	2360	3	2	1
PAG-SC Neurod2 Meis2 Glut	MB Glut	1807	0.296624	0.703376	0.511345	0.488655	1807	5	3	2
PAG-SC Pou4f1 Glut	MB Glut	3428	0.274796	0.725204	0.51867	0.48133	2942	5	3	2
PAG-SC Pou4f2 Mesi2 Glut	MB Glut	5334	0.281215	0.718785	0.498875	0.501125	3500	4	3	1
PCG-PRN-GRN Vsx2 Nkx6-1 Glut	P Glut	1740	0.514368	0.485632	0.528161	0.471839	1740	8	5	3
PCG-RPO-CS-PRNr Tox Gaba	P Gaba	1592	0.618719	0.381281	0.555905	0.444095	1592	5	2	3
PDTg Otp Olig3 Gaba	P Gaba	1455	0.505842	0.494158	0.570447	0.429553	1455	18	4	14
PDTg Otp Shroom3 Gaba	P Gaba	519	0.441233	0.558767	0.445087	0.554913	519	11	6	5
Peri	Vascular	17187	0.661779	0.338221	0.554023	0.445977	4000	39	17	22
PG-TRN-LRN Fat2 Glut	P Glut	3983	0.650515	0.349485	0.551845	0.448155	3392	37	11	26
PH Pitx2 Glut	HY Glut	734	0.509537	0.490463	0.622616	0.377384	734	4	3	1
PH-ant Otp Glut	HY Glut	614	0.721498	0.278502	0.718241	0.281759	614	3	3	0
PH-SUM Foxa1 Glut	HY Glut	646	0.668731	0.331269	0.616099	0.383901	646	5	5	0
PM Pitx2 Glut	HY Glut	559	0.466905	0.533095	0.72093	0.27907	559	5	2	3
PM-LHA Foxb1 Glut	HY Glut	562	0.663701	0.336299	0.640569	0.359431	562	5	3	2
PPN-CUN-PAG Pax5 Sox21 Gaba	MB Gaba	2180	0.287156	0.712844	0.491284	0.508716	2180	10	5	5
PRC-PAG Pax6 Glut	MB Glut	3211	0.414201	0.585799	0.50981	0.49019	3211	10	4	6
PRC-PAG Tcf7l2 Glut	MB Glut	2020	0.280198	0.719802	0.481188	0.518812	2020	6	4	2
PRT Tcf7l2 Gaba	MB Gaba	1439	0.296734	0.703266	0.474635	0.525365	1439	9	7	2
Pvalb chandelier Gaba	MGE	990	0.616162	0.383838	0.626263	0.373737	990	8	2	6
Pvalb Gaba	MGE	6770	0.611226	0.388774	0.663959	0.336041	4000	4	1	3
PVH Six3 Prox1 Gaba	HY GABA	2443	0.64388	0.35612	0.695047	0.304953	2443	9	4	5
PVH-PVHd-SO Otp Glut	HY Glut	1469	0.595643	0.404357	0.681416	0.318584	1469	8	4	4
PVpo-VMPO-MPN Hmx2 Gaba	HY GABA	3035	0.617463	0.382537	0.604283	0.395717	3035	13	5	8
PVpo-VMPO-SFO Tbr1 Glut	CNU-HYa Glut	616	0.594156	0.405844	0.579545	0.420455	616	8	4	4
PVR Six3 Gaba	CNU-HYa GABA	2203	0.63232	0.36768	0.659101	0.340899	2203	1	1	0
RN-MRN-CLI En1 Sox2 Gaba	MB Gaba	1096	0.533759	0.466241	0.547445	0.452555	1096	29	11	18
RN-MRN-PAG Foxa2 Gaba	MB Gaba	1365	0.263004	0.736996	0.490842	0.509158	1365	4	3	1
RN-PAG Nkx2-2 Otx1 Gaba	MB Gaba	2644	0.28177	0.71823	0.532526	0.467474	2644	10	4	6
RPO-CS-NI Meis2 Gaba	P Gaba	1786	0.594625	0.405375	0.50056	0.49944	1786	10	2	8
RPO-NI Vsx2 Nr4a2 Glut	P Glut	1457	0.517502	0.482498	0.566918	0.433082	1457	15	3	12
SBPV-PVi Six3 Gaba	HY GABA	1065	0.639437	0.360563	0.62723	0.37277	1065	10	6	4
SC-PAG Lef1 Emx2 Gaba	MB Gaba	1989	0.269985	0.730015	0.492207	0.507793	1989	9	5	4
SCdg Tfap2b Glut	MB Glut	834	0.247002	0.752998	0.539568	0.460432	834	5	4	1
SCH Gaba	HY GABA	1325	0.702642	0.297358	0.677736	0.322264	1325	16	6	10
SCm-PAG Cdh23 Gaba	MB Gaba	2657	0.288671	0.711329	0.521265	0.478735	2657	5	4	1
SMC	Vascular	10187	0.656916	0.343084	0.578286	0.421714	4000	34	17	17
SNc-VTA-RAmb Foxa1 Dopa	MB Dopa	5544	0.32684	0.67316	0.48575	0.51425	3812	4	3	1
Sncg Gaba	CGE	3280	0.614329	0.385671	0.579268	0.420732	3265	4	0	4
SNr Six3 Gaba	MB Gaba	1809	0.295191	0.704809	0.497512	0.502488	1809	9	4	5
SNr-VTA-PPN Pax5 Npas1 Gaba	MB Gaba	980	0.264286	0.735714	0.547959	0.452041	980	3	2	1
SPA-SPFm-SPFp-POL-PIL-PoT Glut	MB Glut	2383	0.498531	0.501469	0.619387	0.380613	2383	58	24	34
Sst Chodl Gaba	CNU GABA	1106	0.494575	0.505425	0.604882	0.395118	1106	5	1	4
Sst Gaba	MGE	10082	0.582821	0.417179	0.605336	0.394664	4000	3	1	2
STN-PSTN Pitx2 Glut	HY Glut	871	0.429392	0.570608	0.579793	0.420207	871	25	13	12
STR Prox1 Lhx6 Gaba	CNU GABA	772	0.32772	0.67228	0.61658	0.38342	772	4	2	2
SUB-ProS Glut	IT-ET	4060	0.692857	0.307143	0.462069	0.537931	3247	8	3	5
Tanycyte	Astro-Epen	1432	0.726257	0.273743	0.647346	0.352654	1432	189	84	105
TMd Foxd2 Gaba	HY GABA	711	0.556962	0.443038	0.583685	0.416315	711	37	15	22
TU-ARH Otp Six6 Gaba	HY GABA	1191	0.570949	0.429051	0.573468	0.426532	1191	63	29	34
Vip Gaba	CGE	9595	0.59802	0.40198	0.584263	0.415737	4000	1	0	1
VLMC	Vascular	5347	0.580699	0.419301	0.566486	0.433514	4000	26	10	16
VMH Nr5a1 Glut	HY Glut	2468	0.670583	0.329417	0.74919	0.25081	2468	9	3	6

### Sheet: description of column names
Column Name	Description
subclass_label	Subclass label
class_label	Class label
ncell	Total number of cells in the dataset
prop.aged	Proportion of aged cells
prop.adult	Proportion of adult cells
prop.male	Proportion of male cells
prop.female	Proportion of female cells
ncell.tested	Total number of cells tested in the MAST model for DE genes
n.degenes	Total number of age-DE genes identified
n.degenes.inc	Total number of age-DE genes that are increasing with age
n.degenes.dec	Total number of age-DE genes that are decreasing with age
