## Supplementary Table 5 for "Cell-type specific molecular signatures of aging revealed in a brain-wide transcriptomic cell-type atlas"

### Sheet: cluster cutoffs
Data type	Clustering Round	Group name(s)	Gene detection	QC score
scRNA seq	1	Glut	>3000	>250
scRNA seq	1	GABA	>3000	>250
scRNA seq	1	Hybrid	>3000	>250
scRNA seq	1	Sero	>3000	>250
scRNA seq	1	Dopa	>3000	>250
scRNA seq	1	NN	>2000	>100
scRNA seq	1	IMN	>2000	>100
scRNA seq	2	NN	>2000	>150
scRNA seq	2	IMN	>3000	>150
scRNA seq	2	Glut	>5000	>300
scRNA seq	2	GABA	>5000	>300
scRNA seq	2	Hybrid	>5000	>300
scRNA seq	2	Sero	>5000	>300
scRNA seq	2	Dopa	>5000	>300

### Sheet: description of colunn names
Column Name	Description
Data type	Data modality
Clustering Round	First or second round of clustering
Group name(s)	Cell grouping for which cutoff criteria are imposed
Gene detection	Gene detection threshold
QC score	QC score threshold
