## Supplementary Table 6 for "Cell-type specific molecular signatures of aging revealed in a brain-wide transcriptomic cell-type atlas"

### Sheet: sup_table6_resolve_cutoffs_2023
Data type	Experiment ID	Cell group name(s)	Segmentation confidence	Nr. Transcripts	Gene detection
spatial	RSTE1	NN, IMN	>0.7	>20 & <1000	>2
spatial	RSTE1	Neurons	>0.7	>100 & <3000	>2
spatial	RSTE2	Astrocytes	>0.5	>10	>2
spatial	RSTE2	Other NN	>0.7	>10	>2
spatial	RSTE2	Neurons	>0.8	>50 & <1200	>2

### Sheet: description of colunn names
Column Name	Description
Data type	Data modality
Experiment ID	Experiment ID
Cell group name(s)	Cell grouping for which cutoff criteria are imposed
Segmentation confidence	Baysor segmentation confidence threshold
Nr. Transcripts	Baysor number of trnascript threshold
Gene detection	Gene detection threshold
